# Inter-species gene flow drives ongoing evolution of *Streptococcus pyogenes* and *Streptococcus dysgalactiae* subsp. *equisimilis*

**DOI:** 10.1101/2023.08.10.552873

**Authors:** Ouli Xie, Jacqueline M. Morris, Andrew J. Hayes, Rebecca J. Towers, Magnus G. Jespersen, John A. Lees, Nouri L. Ben Zakour, Olga Berking, Sarah L. Baines, Glen P. Carter, Gerry Tonkin-Hill, Layla Schrieber, Liam McIntyre, Jake A. Lacey, Taylah B. James, Kadaba S. Sriprakash, Scott A. Beatson, Tadao Hasegawa, Phil Giffard, Andrew C. Steer, Michael R. Batzloff, Bernie W. Beall, Marcos D. Pinho, Mario Ramirez, Debra E. Bessen, Gordon Dougan, Stephen D. Bentley, Mark J. Walker, Bart J. Currie, Steven Y. C. Tong, David J. McMillan, Mark R. Davies

**Affiliations:** Department of Infectious Diseases, the University of Melbourne at the Peter Doherty Institute for Infection and Immunity, Melbourne, Australia; Monash Infectious Diseases, Monash Health, Melbourne, Australia; Department of Microbiology and Immunology, the University of Melbourne at the Peter Doherty Institute for Infection and Immunity, Melbourne, Australia; Menzies School of Health Research, Charles Darwin University, Darwin, Australia; European Molecular Biology Laboratory, European Bioinformatics Institute EMBL-EBI, Hinxton, UK; Australian Infectious Diseases Research Centre and School of Chemistry and Molecular Biosciences, The University of Queensland, Brisbane, Australia; Doherty Applied Microbial Genomics, Department of Microbiology and Immunology, The University of Melbourne at The Doherty Institute for Infection and Immunity, Melbourne, Australia; Department of Biostatistics, University of Oslo, Blindern, Norway; Faculty of Veterinary Science, The University of Sydney, Australia; Infection and Inflammation Laboratory, Queensland Institute of Medical Research Berghofer (QIMR) Berghofer Medical Research Institute, Brisbane, Australia; School of Science & Technology, University of New England, Armidale, NSW, Australia; Department of Bacteriology, Nagoya City University Graduate School of Medical Sciences, Nagoya, Japan; Tropical Diseases, Murdoch Children’s Research Institute, Parkville, Australia; Institute for Glycomics, Griffith University, Southport, Australia; Respiratory Disease Branch, National Center for Immunizations and Respiratory Diseases, Centers for Disease Control and Prevention, Atlanta, Georgia, USA; Instituto de Microbiologia, Instituto de Medicina Molecular, Faculdade de Medicina, Universidade de Lisboa, Lisboa, Portugal; Department of Pathology, Microbiology and Immunology, New York Medical College, Valhalla, NY, USA; Sanger Institute, Wellcome Trust Genome Campus, Hinxton, Cambridge, UK; Institute for Molecular Bioscience, The University of Queensland, Brisbane, Australia; Victorian Infectious Disease Service, The Royal Melbourne Hospital, Peter Doherty Institute for Infection and Immunity, Melbourne, Victoria, Australia; School of Science and Technology, Engineering and Genecology Research Centre, University of the Sunshine Coast, Maroochydore, QLD, Australia

**Keywords:** Streptococcus dysgalactiae, Streptococcus pyogenes, gene flow, population genomics

## Abstract

*Streptococcus dysgalactiae* subsp. *equisimilis* (SDSE) is an emerging cause of human infection with invasive disease incidence and clinical manifestations comparable to the closely related species, *Streptococcus pyogenes*. Through systematic genomic analyses of 501 disseminated SDSE strains, we demonstrate extensive overlap between the genomes of SDSE and *S. pyogenes.* More than 75% of core genes are shared between the two species with one third demonstrating evidence of cross-species recombination. Twenty-five percent of mobile genetic element (MGE) clusters and 16 of 55 SDSE MGE insertion regions were found across species. Assessing potential cross-protection from leading *S. pyogenes* vaccine candidates on SDSE, 12/34 preclinical vaccine antigen genes were shown to be present in >99% of isolates of both species. Relevant to possible vaccine evasion, six vaccine candidate genes demonstrated evidence of inter-species recombination. These findings demonstrate previously unappreciated levels of genomic overlap between these closely related pathogens with implications for streptococcal pathobiology, disease surveillance and prevention.
