## Supplementary Table 4 for "Inter-species gene flow drives ongoing evolution of *Streptococcus pyogenes* and *Streptococcus dysgalactiae* subsp. *equisimilis*"

### Sheet: 4a_SDSE_insertion_locus_tags
Supplementary Table 4a. Prophage, integrative conjugative element (ICE) and mobility element (ME) SDSE insertion regions mapped to reference genome GGS_124 (NC_012891.1).
Insertion regions were numbered from 1-55 as in Figure 3a. Predicted number of elements at each region in the 501 isolate SDSE database are presented.
Insertion regions which were conserved with S. pyogenes were also mapped to S. pyogenes reference genome SF370 NC_002737.2. Of the 55 SDSE insertion regions, 16 were shared with S. pyogenes.
Insertion site number	Prophage	ICE	ME	Shared with S. pyogenes	SDSE insertion	S. pyogenes insertion
1	2	0	0	No	SDEG_RS00285-SDEG_RS00295
2	0	0	11	Yes	SDEG_RS00625-SDEG_RS00630	SPY_RS00580-SPY_RS00590
3	23	0	0	No	SDEG_RS00665-SDEG_RS00675
4	148	1	167	No	SDEG_RS00925-SDEG_RS01060
5	247	7	396	No	SDEG_RS01350-SDEG_RS01515
6	0	1	0	No	SDEG_RS01675-SDEG_RS01680
7	0	0	6	No	SDEG_RS02085-SDEG_RS02090
8	0	0	38	No	SDEG_RS02345-SDEG_RS02350
9	31	0	0	No	SDEG_RS02435-SDEG_RS02440
10	6	1	0	Yes	SDEG_RS02525-SDEG_RS02630	SPY_RS02025-SPY_RS02095
11	5	0	0	No	SDEG_RS02655-SDEG_RS02665
12	2	7	0	No	SDEG_RS02730-SDEG_RS02735
13	7	0	0	No	SDEG_RS02860-SDEG_RS02870
14	0	5	82	No	SDEG_RS03030-SDEG_RS03035
15	1	0	0	Yes	SDEG_RS03075-SDEG_RS03085	SPY_RS02540-SPY_RS02550
16	0	2	0	No	SDEG_RS03105-SDEG_RS03110
17	13	0	7	Yes	SDEG_RS03340-SDEG_RS03345	SPY_RS02725-SPY_RS02975
18	0	11	0	No	SDEG_RS03445-SDEG_RS03450
19	19	0	0	Yes	SDEG_RS03450-SDEG_RS03465	SPY_RS03010-SPY_RS03025
20	7	0	14	No	SDEG_RS03490-SDEG_RS10750
21	28	0	4	No	SDEG_RS03905-SDEG_RS03910
22	0	158	191	Yes	SDEG_RS04240-SDEG_RS04245	SPY_RS04485-SPY_RS04570
23	0	2	0	No	SDEG_RS04435-SDEG_RS04440
24	0	0	241	No	SDEG_RS04640-SDEG_RS04715
25	0	0	2	No	SDEG_RS04980-SDEG_RS04995
26	0	1	4	No	SDEG_RS05020-SDEG_RS05030
27	0	0	3	No	SDEG_RS05135-SDEG_RS05140
28	9	0	18	Yes	SDEG_RS05415-SDEG_RS05710	SPY_RS05395-SPY_RS05405
29	0	1	0	No	SDEG_RS05750-SDEG_RS05760
30	1	0	0	No	SDEG_RS05800-SDEG_RS05815
31	3	0	0	No	SDEG_RS05910-SDEG_RS05915
32	48	0	4	No	SDEG_RS06020-SDEG_RS06045
33	4	272	122	Yes	SDEG_RS06510-SDEG_RS06630	SPY_RS05600-SPY_RS05605
34	0	0	2	No	SDEG_RS06665-SDEG_RS06675
35	1	0	0	No	SDEG_RS06685-SDEG_RS06690
36	2	0	0	No	SDEG_RS07085-SDEG_RS07090
37	15	0	0	No	SDEG_RS07105-SDEG_RS07110
38	8	0	0	Yes	SDEG_RS07220-SDEG_RS07235	SPY_RS05935-SPY_RS06185
39	2	0	4	No	SDEG_RS07425-SDEG_RS07430
40	2	4	5	No	SDEG_RS07475-SDEG_RS07490
41	0	0	5	No	SDEG_RS07635-SDEG_RS07650
42	57	6	6	No	SDEG_RS07675-SDEG_RS07690
43	25	0	0	Yes	SDEG_RS07845-SDEG_RS08135	SPY_RS06660-SPY_RS06665
44	0	13	0	No	SDEG_RS08210-SDEG_RS11395
45	57	1	4	Yes	SDEG_RS08710-SDEG_RS08720	SPY_RS07175-SPY_RS07185
46	0	1	0	No	SDEG_RS08795-SDEG_RS08800
47	0	0	254	Yes	SDEG_RS09305-SDEG_RS09310	SPY_RS07710-SPY_RS07715
48	0	0	4	No	SDEG_RS09345-SDEG_RS09350
49	0	1	0	Yes	SDEG_RS09545-SDEG_RS09550	SPY_RS01170-SPY_RS01175
50	0	0	5	No	SDEG_RS09660-SDEG_RS09670
51	22	22	3	Yes	SDEG_RS09685-SDEG_RS09710	SPY_RS01070-SPY_RS01050
52	19	0	3	Yes	SDEG_RS09940-SDEG_RS09965	SPY_RS08575-SPY_RS08585
53	0	0	31	No	SDEG_RS10140-SDEG_RS10150
54	34	0	213	No	SDEG_RS10205-SDEG_RS10240
55	9	1	181	Yes	SDEG_RS10270-SDEG_RS10400	SPY_RS08985-SPY_RS08990

### Sheet: 4b_SDSE_insertion_alt
Supplementary Table 4b. Alternative Streptococcus dysgalactiae subsp. equisimilis insertion regions with fully assembled elements reflective of likely genome rearrangements around mobile genetic elements.
Insertion regions were mapped to the GGS_124 reference genome (NC_012891.1).
Primary region	Alternate region	MGE type @	n
SDEG_RS09940-SDEG_RS09965	SDEG_RS09940-SDEG_RS04715	ME	1
SDEG_RS02525-SDEG_RS02630	SDEG_RS02630-SDEG_RS06630	ICE	1
SDEG_RS09305-SDEG_RS09310	SDEG_RS09310-SDEG_RS06630	ICE	2
SDEG_RS03275-SDEG_RS03255 (IS)	SDEG_RS03255-SDEG_RS04245	ME	1
SDEG_RS03275-SDEG_RS03255 (IS)	SDEG_RS03255-SDEG_RS06630	ICE	3
SDEG_RS03450-SDEG_RS03465	SDEG_RS03450-SDEG_RS07225	Phage	1
SDEG_RS10205-SDEG_RS10240	SDEG_RS10205-SDEG_RS09860	ME	1
SDEG_RS06510-SDEG_RS06630	SDEG_RS03255-SDEG_RS06630	ICE	3
SDEG_RS06510-SDEG_RS06630	SDEG_RS02610-SDEG_RS06630	ICE	1
SDEG_RS06510-SDEG_RS06630	SDEG_RS05085-SDEG_RS06630	ME	1
SDEG_RS06510-SDEG_RS06630	SDEG_RS09310-SDEG_RS06630	ICE	2
SDEG_RS04240-SDEG_RS04245	SDEG_RS03255-SDEG_RS04245	ME	1
@ ICE, integrative conjugative element; IS, insertion sequence; ME, mobility element.

### Sheet: 4c_Spyo_insertion_locus_tags
Supplementary Table 4c. S. pyogenes MGE insertion regions mapped to reference genome SF370 (NC_002737.2) defined by flanking core genes.
Twenty prophage insertion regions were previously described by McShan et al. and 11 ICE regions by Berbel et al.
Insertion name	Gene name 1	Gene name 2	Insertion gene 1	Insertion gene 2	Shared with SDSE	SDSE insertion region no.	Reference
H prophage			SPY_RS05395	SPY_RS05405	Yes	28	McShan et al. (37)
K prophage	cadA		SPY_RS05935	SPY_RS06185	Yes	38	McShan et al. (37)
M prophage	rlmD	recX	SPY_RS06660	SPY_RS06665	Yes	43	McShan et al. (37)
R prophage			SPY_RS07710	SPY_RS07715	Yes	47	McShan et al. (37)
Q prophage	uvrA		SPY_RS07570	SPY_RS07575	No		McShan et al. (37)
u7 prophage			SPY_RS07925	SPY_RS07930	No		This study
L prophage		msrB	SPY_RS06465	SPY_RS06470	No		McShan et al. (37)
D prophage	whiA		SPY_RS02725	SPY_RS02975	Yes	17	McShan et al. (37)
u1 prophage	pheT		SPY_RS03200	SPY_RS03205	No		This study
G prophage		lepA	SPY_RS04355	SPY_RS04385	No		McShan et al. (37)
u8 prophage			SPY_RS02070	SPY_RS09340	Yes	10	This study
F prophage	rfbB		SPY_RS03930	SPY_RS04220	No		McShan et al. (37)
E prophage	rplS		SPY_RS03010	SPY_RS03025	Yes	18	McShan et al. (37)
u4 prophage			SPY_RS03305	SPY_RS03310	No		This study
B prophage			SPY_RS01055	SPY_RS01070	Yes	51	McShan et al. (37)
P prophage			SPY_RS07230	SPY_RS07235	No		McShan et al. (37)
u6 prophage			SPY_RS02540	SPY_RS02545	Yes	15	This study
J prophage	holA		SPY_RS05840	SPY_RS05845	No		McShan et al. (37)
sB prophage			SPY_RS01845	SPY_RS01880	No		This study
O prophage	rimP	trmB	SPY_RS07175	SPY_RS07185	Yes	45	McShan et al. (37)
u2 prophage	pbp1a	pepC	SPY_RS06885	SPY_RS06890	No		This study
C prophage*			SPY_RS01565	SPY_RS01570	No		McShan et al. (37)
u5 prophage	birA	dnaX	SPY_RS05665	SPY_RS05675	No		This study
A prophage	recO	plsX	SPY_RS00220	SPY_RS00225	No		McShan et al. (37)
N prophage	proB		SPY_RS06965	SPY_RS06970	No		McShan et al. (37)
T prophage		ahpC	SPY_RS08575	SPY_RS08585	Yes	52	McShan et al. (37)
S prophage	mutL	mutS	SPY_RS08760	SPY_RS08865	No		McShan et al. (37)
u2 prophage	mnmG	mnmA	SPY_RS09020	SPY_RS09030	No		This study
sA prophage		tyrS	SPY_RS00585	SPY_RS00590	Yes	2	This study
sE prophage		rpsD	SPY_RS08985	SPY_RS08990	Yes	55	This study
su3 prophage			SPY_RS03625	SPY_RS03630	No		This study
su1 prophage			SPY_RS08275	SPY_RS08310	No		This study
I prophage^		rlmD	SPY_RS05595	SPY_RS05605	Yes	33	McShan et al. (37)
ICE_1_rpmH		rpmH	SPY_RS01170	SPY_RS01175	Yes	49	Berbel et al. (38)
ICE_2_snf*			SPY_RS01565	SPY_RS01570	No		Berbel et al. (38)
ICE_3_mutR	rgg2	mutM	SPY_RS02095	SPY_RS02100	No		Berbel et al. (38)
ICE_4_lysS	lysS		SPY_RS02505	SPY_RS02510	No		Berbel et al. (38)
ICE_5_thiO		rfbA	SPY_RS03915	SPY_RS03920	No		Berbel et al. (38)
ICE_6_rplL		rplL	SPY_RS04570	SPY_RS04485	Yes	22	Berbel et al. (38)
ICE_7_rumA^		rlmD	SPY_RS05595	SPY_RS05605	Yes	33	Berbel et al. (38)
ICE_8_hsdM			SPY_RS07930	SPY_RS07955	No		Berbel et al. (38)
ICE_9_salY		lacG	SPY_RS07960	SPY_RS07985	No		Berbel et al. (38)
ICE_10_rpsO	rpsO		SPY_RS08135	SPY_RS09260	No		Berbel et al. (38)
ICE_11_treB	treP	treR	SPY_RS08665	SPY_RS08670	No		Berbel et al. (38)
* Same insertion region
^ Same insertion region
